# Encoded and non-genetic alternative protein variants expand human functional proteome

**DOI:** 10.1101/2025.02.17.638604

**Authors:** Vyacheslav Tretyachenko, Tehila Leiman, David Morgenstern, Yishai Levin, Omer Asraf, Orna Dahan, Dvir Dahary, Yitzhak Pilpel

**Affiliations:** Department of Molecular Genetics, Weizmann Institute of Science, Rehovot, 76100, Israel; Nancy and Stephen Grand Israel National Center for Personalized Medicine G-INCPM, Weizmann Institute of Science, 760001 Rehovot, Israel

## Abstract

Each stage of the Central Dogma contributes to proteome diversity through mechanisms such as heterozygosity, somatic mutations, transcriptional errors, and translational errors. As a result, a diverse array of protein variants can coexist within a single proteome, such as that of humans. However, until now, methods to detect, quantify, and evaluate the functional consequences of these variants have been lacking. Here we examined a large-scale proteogenomic dataset from 29 healthy human tissues and uncovered 13,910 confidently localized variants representing 7,215 unique single amino acid substitutions co-existing alongside their corresponding reference proteoforms. We found that the abundance of both genetic (SNP’s, somatic mutations) and mistranslated protein variants mirrors their allele frequencies in the human population. Moreover, we show that non-genetic substitutions may provide a distinct route for exploring protein sequence space, circumventing the mutational constraints imposed by the genetic code. In addition, we provide experimental validation of non-genetic substitution on selected purified proteins. We demonstrate specific and recurring non-genetic variation patterns upon amino acid starvation in proteome-wide analyses of cancer-derived cell lines and identify hundreds of substituted non-genetic proteoforms that recur consistently in multiple healthy individuals or map to annotated protein functional sites. We propose that these substitutions constitute a novel class of functional protein phenotypic variants. Collectively, our findings indicate that non-genetic amino acid substitutions in human proteins provide an abundant source to expanding the functional proteome.
