## Supplementary material for "Encoded and non-genetic alternative protein variants expand human functional proteome": all supplementary tables: Supplementary_Table6.xlsx

### Sheet: substitution counts
										destination
		D	I/L	V	T	N	Q	P	F	S	G	A	H	Y	K	W	C	M	E	R	origin mistranslated
	E	139	9	29	103	8	71	4	7	6	104	55	5	3	91	0	16	18	0	1	669
	T	29	175	37	0	17	2	122	6	179	48	202	8	6	0	0	1	37	0	4	873
	A	55	0	267	226	142	6	36	21	232	139	0	5	1	0	0	3	8	36	0	1177
	N	0	75	5	66	0	0	2	2	82	12	6	29	24	7	2	0	20	0	0	332
	L	30	0	111	10	23	18	113	73	40	19	16	7	14	8	23	11	59	20	47	642
	S	0	143	22	0	239	11	54	62	0	186	0	5	56	1	6	27	0	0	15	827
	P	3	58	17	40	25	19	0	16	122	7	49	4	1	0	8	5	7	0	4	385
origin	C	4	1	3	2	15	5	1	12	0	105	0	1	31	0	0	0	1	3	33	217
	V	21	337	0	17	25	4	49	52	20	45	169	7	14	1	3	6	133	55	2	960
	Q	13	56	4	12	12	0	31	5	4	33	26	171	10	30	4	11	0	0	1	423
	R	0	4	0	14	1	14	9	4	21	27	0	112	4	98	16	11	1	12	0	348
	K	6	6	7	40	32	7	0	2	5	3	1	32	3	0	3	0	5	67	6	225
	I	22	0	255	59	40	4	15	13	12	8	2	2	4	6	3	7	46	5	16	519
	G	186	24	49	19	21	2	4	8	110	0	157	8	1	0	8	3	4	114	17	735
	M	0	162	101	108	4	20	8	4	8	2	2	0	6	9	4	7	0	3	1	449
	H	0	6	0	2	191	60	17	3	3	0	1	0	0	1	3	3	0	3	15	308
	W	0	24	1	0	10	0	1	0	17	35	11	0	5	0	0	2	1	2	4	113
	Y	52	16	6	6	30	1	1	274	87	2	3	68	0	0	6	71	4	2	2	631
	D	0	20	6	8	98	1	3	3	13	67	34	15	33	0	1	2	0	0	0	304
	F	17	67	43	6	3	2	1	0	30	6	5	6	0	0	2	0	12	9	0	209
	destination inserted	577	1183	963	738	936	247	471	567	991	848	739	485	216	252	92	186	356	331	168	10346
