## Supplementary material for "Encoded and non-genetic alternative protein variants expand human functional proteome": all supplementary tables: Supplementary_Table8.xlsx

### Sheet: Supplementary_Table8
alt_peptide	alt_peptide_modified	ref_peptide	origin	mistranslated_position_protein	destination	mistranslated_position_peptide	SpectralSim	RTScore	abundance	ensembl	uniprot	Protein name	Description
DAEDDFFSK	DAEDDFFSKc[22]	DAEDWFFSK	W	273	D	4	0.913	1.3768	-2.22373	ENSP00000308452	Q04695	K1C17_HUMAN	Keratin, type I cytoskeletal 17 (39.1) (Cytokeratin-17) (CK-17) (Keratin-17) (K17)
IVDDWANDGDGLK	IVDDWANDGDGLKc[20]	IVDDWANDGWGLK	W	454	D	9	0.8561	5.7222	-2.0387	ENSP00000247461	P27824	CALX_HUMAN	Calnexin (IP90) (Major histocompatibility complex class I antigen-binding protein p88) (p90)
ADTVEQLR	ADTVEQLRc[22]	AWTVEQLR	W	9	D	1	0.9148	5.4263	-0.835496	ENSP00000216330	Q00688	FKBP3_HUMAN	Peptidyl-prolyl cis-trans isomerase FKBP3 (PPIase FKBP3) (EC 5.2.1.8) (25 kDa FK506-binding protein) (25 kDa FKBP) (FKBP-25) (FK506-binding protein 3) (FKBP-3) (Immunophilin FKBP25) (Rapamycin-selective 25 kDa immunophilin) (Rotamase)
LGGSPTSLGTDGSWIGPDHDK	LGGSPTSLGTDGSWIGPDHDKc[20]	LGGSPTSLGTWGSWIGPDHDK	W	455	D	10	0.8844	2.1152	-0.492372	ENSP00000466134	K7ELL7	K7ELL7_HUMAN	Glucosidase 2 subunit beta (80K-H protein) (Glucosidase II subunit beta) (Protein kinase C substrate 60.1 kDa protein heavy chain)
VVLAYEPVDAIGTGK	VVLAYEPVDAIGTGKc[20]	VVLAYEPVWAIGTGK	W	205	D	8	0.8799	1.4466	-2.40279	ENSP00000229270	P60174	TPIS_HUMAN	Triosephosphate isomerase (TIM) (EC 5.3.1.1) (Methylglyoxal synthase) (EC 4.2.3.3) (Triose-phosphate isomerase)
FFPLESDQIGK	FFPLESDQIGKc[22]	FFPLESWQIGK	W	105	D	6	0.9009	1.1567	-0.464312	ENSP00000215773	not UniProt ID	not UniProt ID	not UniProt ID
NYYEQDGK	NYYEQDGKc[22]	NYYEQWGK	W	43	D	5	0.97	9.3322	-1.65116	ENSP00000346694	P22626	ROA2_HUMAN	Heterogeneous nuclear ribonucleoproteins A2/B1 (hnRNP A2/B1)
GISLNPEQDSQLK	GISLNPEQDSQLKc[20]	GISLNPEQWSQLK	W	109	D	8	0.9424	3.1643	-1.09966	ENSP00000265073	P53999	TCP4_HUMAN	Activated RNA polymerase II transcriptional coactivator p15 (Positive cofactor 4) (PC4) (SUB1 homolog) (p14)
VDQVTIGTR	VDQVTIGTRc[22]	VWQVTIGTR	W	309	D	1	0.9213	5.1207	-0.495046	ENSP00000426909	P63244	RACK1_HUMAN	Small ribosomal subunit protein RACK1 (Cell proliferation-inducing gene 21 protein) (Guanine nucleotide-binding protein subunit beta-2-like 1) (Guanine nucleotide-binding protein subunit beta-like protein 12.3) (Human lung cancer oncogene 7 protein) (HLC-7) (Receptor for activated C kinase) (Receptor for activated C kinase 1) (Receptor of activated protein C kinase 1) [Cleaved into: Small ribosom…
GEAGVPAEFSIDTR	GEAGVPAEFSIDTRc[22]	GEAGVPAEFSIWTR	W	2247	D	11	0.8791	1.0044	-1.47598	ENSP00000420213	O75369	FLNB_HUMAN	Filamin-B (FLN-B) (ABP-278) (ABP-280 homolog) (Actin-binding-like protein) (Beta-filamin) (Filamin homolog 1) (Fh1) (Filamin-3) (Thyroid autoantigen) (Truncated actin-binding protein) (Truncated ABP)
IKDPDASKPEDDDER	IKDPDASKPEDDDERc[20]	IKDPDASKPEDWDER	W	218	D	11	0.888	3.5243	-1.98166	ENSP00000320866	P27797	CALR_HUMAN	Calreticulin (CRP55) (Calregulin) (Endoplasmic reticulum resident protein 60) (ERp60) (HACBP) (grp60)
TDNDPSVQQDIK	TDNDPSVQQDIKc[20]	TWNDPSVQQDIK	W	102	D	1	0.9633	3.7477	-1.6855	ENSP00000324173	P11021	BIP_HUMAN	Endoplasmic reticulum chaperone BiP (EC 3.6.4.10) (78 kDa glucose-regulated protein) (GRP-78) (Binding-immunoglobulin protein) (BiP) (Heat shock protein 70 family protein 5) (HSP70 family protein 5) (Heat shock protein family A member 5) (Immunoglobulin heavy chain-binding protein)
DSPSVDAAVPGK	DSPSVDAAVPGKc[20]	DSPSVWAAVPGK	W	31	D	5	0.9511	2.6321	-2.52479	ENSP00000225655	P07737	PROF1_HUMAN	Profilin-1 (Epididymis tissue protein Li 184a) (Profilin I)
VATDFNQPAR	VATDFNQPARc[22]	VATWFNQPAR	W	24	D	3	0.9602	3.3799	-1.25419	ENSP00000307889	P26373	RL13_HUMAN	Large ribosomal subunit protein eL13 (60S ribosomal protein L13) (Breast basic conserved protein 1)
IFGPIDNR	IFGPIDNRc[22]	IFGPIWNR	W	224	D	5	0.9722	3.495	-0.931302	ENSP00000358633	P11413	G6PD_HUMAN	Glucose-6-phosphate 1-dehydrogenase (G6PD) (EC 1.-.-.-) (EC 1.1.1.49)
VTGQFPDSSLR	VTGQFPDSSLRc[22]	VTGQFPWSSLR	W	200	D	6	0.9155	2.0147	-0.554046	ENSP00000345445	not UniProt ID	not UniProt ID	not UniProt ID
HDGGNVLGPK	HDGGNVLGPKc[22]	HWGGNVLGPK	W	236	D	1	0.8664	4.7828	-1.30294	ENSP00000361076	P62424	RL7A_HUMAN	Large ribosomal subunit protein eL8 (60S ribosomal protein L7a) (PLA-X polypeptide) (Surfeit locus protein 3)
LAQANGDGVMVSHR	LAQANGDGVM[147]VSHRc[22]	LAQANGWGVMVSHR	W	364	D	6	0.9242	3.8464	-0.778487	ENSP00000234590	P06733	ENOA_HUMAN	Alpha-enolase (EC 4.2.1.11) (2-phospho-D-glycerate hydro-lyase) (C-myc promoter-binding protein) (Enolase 1) (MBP-1) (MPB-1) (Non-neural enolase) (NNE) (Phosphopyruvate hydratase) (Plasminogen-binding protein)
SIQFVDDCPTGFK	SIQFVDDCPTGFKc[20]	SIQFVDWCPTGFK	W	345	D	6	0.8313	5.9869	-2.3491	ENSP00000248437	P68366	TBA4A_HUMAN	Tubulin alpha-4A chain (EC 3.6.5.-) (Alpha-tubulin 1) (Testis-specific alpha-tubulin) (Tubulin H2-alpha) (Tubulin alpha-1 chain)
EQFLDGDGDTSR	EQFLDGDGDTSRc[22]	EQFLDGDGWTSR	W	32	D	8	0.9792	7.3501	-2.00131	ENSP00000320866	P27797	CALR_HUMAN	Calreticulin (CRP55) (Calregulin) (Endoplasmic reticulum resident protein 60) (ERp60) (HACBP) (grp60)
NLEPEDAAAASEVK	NLEPEDAAAASEVKc[20]	NLEPEWAAAASEVK	W	199	D	5	0.9543	0.4366	-2.15466	ENSP00000272227	Q15084	PDIA6_HUMAN	Protein disulfide-isomerase A6 (EC 5.3.4.1) (Endoplasmic reticulum protein 5) (ER protein 5) (ERp5) (Protein disulfide isomerase P5) (Thioredoxin domain-containing protein 7)
ADGPGLHGGIVGR	ADGPGLHGGIVGRc[22]	AWGPGLHGGIVGR	W	554	D	1	0.8533	2.0636	-1.76069	ENSP00000420213	O75369	FLNB_HUMAN	Filamin-B (FLN-B) (ABP-278) (ABP-280 homolog) (Actin-binding-like protein) (Beta-filamin) (Filamin homolog 1) (Fh1) (Filamin-3) (Thyroid autoantigen) (Truncated actin-binding protein) (Truncated ABP)
QPYAVSELAGHQTSAESDGTGR	QPYAVSELAGHQTSAESDGTGRc[22]	QPYAVSELAGHQTSAESWGTGR	W	66	D	17	0.8223	1.6188	-1.38461	ENSP00000311430	P36578	RL4_HUMAN	Large ribosomal subunit protein uL4 (60S ribosomal protein L1) (60S ribosomal protein L4)
TVIIEQSDGSPK	TVIIEQSDGSPKc[22]	TVIIEQSWGSPK	W	67	D	7	0.9637	0.6738	-0.992649	ENSP00000340019	P10809	CH60_HUMAN	60 kDa heat shock protein, mitochondrial (EC 5.6.1.7) (60 kDa chaperonin) (Chaperonin 60) (CPN60) (Heat shock protein 60) (HSP-60) (Hsp60) (Heat shock protein family D member 1) (HuCHA60) (Mitochondrial matrix protein P1) (P60 lymphocyte protein)
ASIHEADTDGK	ASIHEADTDGKc[20]	ASIHEAWTDGK	W	427	D	6	0.8992	5.3079	-1.41001	ENSP00000252699	O43707	ACTN4_HUMAN	Alpha-actinin-4 (Non-muscle alpha-actinin 4)
AAGVNVEPFDPGLFAK		AAGVNVEPFWPGLFAK	W	42	D	9	0.9351	4.298	-0.633341	ENSP00000346037	P05386	RLA1_HUMAN	Large ribosomal subunit protein P1 (60S acidic ribosomal protein P1)
IGFPDSEIR	IGFPDSEIRc[22]	IGFPWSEIR	W	241	D	4	0.9682	2.1785	-0.933034	ENSP00000353408	P26038	MOES_HUMAN	Moesin (Membrane-organizing extension spike protein)
LLLPDLEAR		LLLPWLEAR	W	860	D	4	0.9734	2.3534	-0.482764	ENSP00000269122	Q00610	CLH1_HUMAN	Clathrin heavy chain 1 (Clathrin heavy chain on chromosome 17) (CLH-17)
SADTLDDIQK	SADTLDDIQKc[22]	SADTLWDIQK	W	324	D	5	0.9248	8.6784	-2.63776	ENSP00000229319	P07195	LDHB_HUMAN	L-lactate dehydrogenase B chain (LDH-B) (EC 1.1.1.27) (LDH heart subunit) (LDH-H) (Renal carcinoma antigen NY-REN-46)
ILTTNTDSSELSK	ILTTNTDSSELSKc[22]	ILTTNTWSSELSK	W	213	D	6	0.8594	3.8097	-1.18959	ENSP00000319501	O60701	UGDH_HUMAN	UDP-glucose 6-dehydrogenase (UDP-Glc dehydrogenase) (UDP-GlcDH) (UDPGDH) (EC 1.1.1.22)
EEVVTVETDQEGSLK	EEVVTVETDQEGSLKc[20]	EEVVTVETWQEGSLK	W	38	D	8	0.8856	1.2926	0.103682	ENSP00000381607	P09211	GSTP1_HUMAN	Glutathione S-transferase P (EC 2.5.1.18) (GST class-pi) (GSTP1-1)
NFPNAIEHTLQDAR		NFPNAIEHTLQWAR	W	646	D	11	0.9578	3.637	-1.12559	ENSP00000338413	P22314	UBA1_HUMAN	Ubiquitin-like modifier-activating enzyme 1 (EC 6.2.1.45) (Protein A1S9) (Ubiquitin-activating enzyme E1)
AEAGVPAEFSIDTR	AEAGVPAEFSIDTRc[20]	AEAGVPAEFSIWTR	W	2253	D	11	0.9137	0.7941	-1.90082	ENSP00000353467	P21333	FLNA_HUMAN	Filamin-A (FLN-A) (Actin-binding protein 280) (ABP-280) (Alpha-filamin) (Endothelial actin-binding protein) (Filamin-1) (Non-muscle filamin)
NSSYFVEDIPNNVK	NSSYFVEDIPNNVKc[20]	NSSYFVEWIPNNVK	W	343	D	7	0.9398	0.2063	-2.18506	ENSP00000318697	Q9BUF5	TBB6_HUMAN	Tubulin beta-6 chain (Tubulin beta class V)
DPVQEADAEDVDLR	DPVQEADAEDVDLRc[20]	DPVQEAWAEDVDLR	W	481	D	6	0.9752	1.9937	-1.83789	ENSP00000334983	P14618	KPYM_HUMAN	Pyruvate kinase PKM (EC 2.7.1.40) (Cytosolic thyroid hormone-binding protein) (CTHBP) (Opa-interacting protein 3) (OIP-3) (Pyruvate kinase 2/3) (Pyruvate kinase muscle isozyme) (Threonine-protein kinase PKM2) (EC 2.7.11.1) (Thyroid hormone-binding protein 1) (THBP1) (Tumor M2-PK) (Tyrosine-protein kinase PKM2) (EC 2.7.10.2) (p58)
VDYVSNIDGTHIAK	VDYVSNIDGTHIAKc[22]	VWYVSNIDGTHIAK	W	181	D	1	0.9045	1.1448	-2.0136	ENSP00000348877	P06744	G6PI_HUMAN	Glucose-6-phosphate isomerase (GPI) (EC 5.3.1.9) (Autocrine motility factor) (AMF) (D-hexose-6-phosphate anomerase) (Glucose-6-phosphate C2-epimerase) (EC 5.1.3.-) (Neuroleukin) (NLK) (Phosphoglucose isomerase) (PGI) (Phosphohexose isomerase) (PHI) (Sperm antigen 36) (SA-36)
LASDLLEDIR	LASDLLEDIRc[22]	LASDLLEWIR	W	307	D	7	0.9596	0.7238	-0.482997	ENSP00000252699	O43707	ACTN4_HUMAN	Alpha-actinin-4 (Non-muscle alpha-actinin 4)
ADGPGLEGGVVGK	ADGPGLEGGVVGKc[22]	AWGPGLEGGVVGK	W	581	D	1	0.9576	1.3794	-2.22579	ENSP00000353467	P21333	FLNA_HUMAN	Filamin-A (FLN-A) (Actin-binding protein 280) (ABP-280) (Alpha-filamin) (Endothelial actin-binding protein) (Filamin-1) (Non-muscle filamin)

### Sheet: overlaps
comparison	subs overlap	Expected overlap	Fold erichment	Odds ratio	p-value
Labeled vs healthy	14	1.7	8.23	13.2	3.1x10-10
Labeled vs starvation	8	0.7	11.42	14.4	4.8x10-7
Healthy vs starvation	18	2.1	8.57	11.1	11.7x10-12

### Sheet: legend
alt_peptide	substituted peptide sequence
alt_peptide_modified	modification detected on the substituted peptide
ref_peptide	reference peptide sequence
origin	reference amino acid
mistranslated_position_protein	position of mistranslated residue in the protein
destination	substituted amino acid
mistranslated_position_peptide	position of mistranslated residue in the peptide
SpectralSim	spectral similarity to the predicted MS2 spectrum as reported by MSBooster
RTScore	retention time score as reported by MSBooster
abundance	log10 ratio of MS1 intensities of the substituted/reference peptide
ensembl	ensembl ID
uniprot	uniprot ID of the parent protein
Protein name	protein name from the UniProt database
Description	detailed name of the protein
