## Supplementary material for "Encoded and non-genetic alternative protein variants expand human functional proteome": all supplementary tables: Supplementary_Table15.xlsx

### Sheet: hemoglobin_exact_matches
gene_family	origin	destination	mistranslated_position_protein	gene_name	IthaID	HbName	CommonName	HGVS	Functionality	Phenotype	O2_affinity
HBA	A	T	29	HBA1	2995	Hb Bramall Lane	CD 28 GCC>ACC [Ala>Thr]	HBA1:c.85G>A	Causative	alpha-chain variant	increase
HBA	S	N	85	HBA2	638	Hb Meulan	CD 84 AGC>AAC [Ser>Asn]	HBA2:c.254G>A	Causative	alpha-chain variant	increase
HBA	D	N	86	HBA1	639	Hb G-Norfolk	CD 85 GAC>AAC [Asp>Asn]	HBA1:c.256G>A	Causative	alpha-chain variant	increase
HBA	A	V	89	HBA1/HBA2	652	Hb Columbia Missouri	CD 88 GCG>GTG [Ala>Val]	HBA1:c.266C>T | HBA2:c.266C>T	Causative	alpha-chain variant	increase
HBB	H	Q	3	HBB	800	Hb Okayama	CD 2 CAT>CAA or CAG	HBB:c.9T>A | HBB:c.9T>G	Causative	beta-chain variant	increase
HBB	V	A	21	HBB	2974	Hb Howden	CD 20 GTG>GCG [Val>Ala]	HBB:c.62T>C	Causative	beta-chain variant	increase
HBB	V	E	21	HBB	866	Hb Trollh√§ttan	CD 20 GTG>GAG	HBB:c.62T>A	Causative	beta-chain variant	increase
HBB	V	M	21	HBB	864	Hb Olympia	CD 20 GTG>ATG	HBB:c.61G>A	Causative	beta-chain variant	increase
HBB	V	A	24	HBB	881	Hb Zoeterwoude	CD 23 GTT>GCT	HBB:c.71T>C	Causative	beta-chain variant	increase
HBB	V	I	24	HBB	815	Hb S-Antilles	CD 6 GAG>GTG; CD 23 GTT>ATT	HBB:c.[20A>T;70G>A]	Causative	beta-chain variant	decrease
HBB	G	D	26	HBB	889	Hb J-Auckland	CD 25 GGT>GAT	HBB:c.77G>A	Causative	beta-chain variant	decrease
HBB	A	S	28	HBB	91	Hb Knossos	CD 27 GCC>TCC [Ala>Ser]	HBB:c.82G>T	Causative	beta-thalassaemia, beta-chain variant, Haemolytic anaemia, Ineffective erythropoiesis	decrease
HBB	A	V	28	HBB	897	Hb Grange-Blanche	CD 27 GCC>GTC	HBB:c.83C>T	Causative	beta-chain variant	increase
HBB	V	A	35	HBB	3700	Hb San Francisco-KP	CD 34 GTC>GCC [Val>Ala]	HBB:c.104T>C	Causative	beta-thalassaemia, beta-chain variant	increase
HBB	P	A	37	HBB	924	Hb Brie Comte Robert	CD 36 CCT>GCT	HBB:c.109C>G	Causative	beta-chain variant	increase
HBB	P	T	37	HBB	923	Hb Link√∂ping	CD 36 CCT>ACT	HBB:c.109C>A	Causative	beta-chain variant	increase
HBB	W	G	38	HBB	929	Hb Howick	CD 37 TGG>GGG	HBB:c.112T>G	Causative	beta-chain variant	decrease
HBB	W	S	38	HBB	930	Hb Hirose	CD 37 TGG>TCG	HBB:c.113G>C	Causative	beta-chain variant	increase
HBB	R	K	41	HBB	939	Hb Athens-GA	CD 40 AGG>AAG [Arg>Lys]	HBB:c.122G>A	Causative	beta-chain variant	increase
HBB	F	S	46	HBB	955	Hb Cheverly	CD 45 TTT>TCT	HBB:c.137T>C	Causative	beta-chain variant	decrease
HBB	V	E	68	HBB	1024	Hb M-Milwaukee-I	CD 67 GTG>GAG	HBB:c.203T>A	Causative	beta-chain variant	decrease
HBB	F	S	86	HBB	1083	Hb Buenos Aires	CD 85 TTT>TCT (Hb Bryn Mawr)	HBB:c.257T>C	Causative	beta-chain variant	increase
HBB	H	Q	93	HBB	1109	Hb Saint Etienne	CD 92 CAC>CAG [His>Gln] (Hb Istanbul)	HBB:c.279C>G	Causative	beta-chain variant, Haemolytic anaemia	increase
HBB	D	N	95	HBB	1116	Hb Bunbury	CD 94 GAC>AAC	HBB:c.283G>A	Causative	beta-chain variant	increase
HBB	P	A	101	HBB	1142	Hb Nice	CD 100 CCT>GCT [Pro>Ala]	HBB:c.301C>G	Causative	beta-chain variant	increase
HBB	V	A	112	HBB	1181	Hb Stanmore	CD 111 GTC>GCC [Val>Ala]	HBB:c.335T>C	Causative	beta-chain variant, Haemolytic anaemia	decrease
HBB	H	Q	117	HBB	1200	Hb Hafnia	CD 116 CAT>CAA or CAG	HBB:c.351T>A | HBB:c.351T>G	Causative	beta-chain variant	increase

### Sheet: legend
gene_family	hemoglobin gene family
origin	reference amino acid
destination	substituted amino acid
mistranslated_position_protein	position of mistranslated residue in the protein
gene_name	specific gene name within the family
IthaID	substitution code from IthaNET database
HbName	name of the variant
CommonName	IthaNET common name
HGVS	Human Genome Variation Society ID
Functionality	association with the observed phenotype
Phenotype	observed hemoglobin phenotype
O2_affinity	specific measured effect on oxygen affinity
