## Supplementary material for "Encoded and non-genetic alternative protein variants expand human functional proteome": all supplementary tables: Supplementary_Table16.xlsx

### Sheet: hemoglobin_overlapped_matches
gene	mistranslated_position_protein	origin	destination	class_change	volume_change_A3	severity_flags	severe_structural_change	key_residue_role	predicted_O2_direction	evidence_tier	clinical_site_SAAV_annotation
HBA	81	L	S	hydrophobic>polar	-74	d_vol=-74A3	TRUE		DECREASE	stronger: clean same-residue missense evidence	L>V (dec, Hb Conakry)
HBA	81	L	P	hydrophobic>hydrophobic	-50	Pro-introduction; d_vol=-50A3	TRUE		DECREASE	stronger: clean same-residue missense evidence	L>V (dec, Hb Conakry)
HBA	88	H	N	pos>polar	-39	aromatic>non-aromatic; His-loss	TRUE	F8 proximal His	DECREASE	stronger: clean same-residue missense evidence	H>Y (dec, Hb M-Iwate) | H>D (dec, Hb Bonn)
HBB	46	F	V	hydrophobic>hydrophobic	-50	aromatic>non-aromatic; d_vol=-50A3	TRUE	CD4 Phe heme	DECREASE	stronger: clean same-residue missense evidence	F>S (dec, Hb Cheverly) | F>C (dec, Hb Arta)
HBB	46	F	D	hydrophobic>neg	-76	aromatic>non-aromatic; d_vol=-76A3	TRUE	CD4 Phe heme	DECREASE	stronger: clean same-residue missense evidence	F>S (dec, Hb Cheverly) | F>C (dec, Hb Arta)
HBB	46	F	G	hydrophobic>hydrophobic	-130	aromatic>non-aromatic; Gly-introduction; d_vol=-130A3	TRUE	CD4 Phe heme	DECREASE	stronger: clean same-residue missense evidence	F>S (dec, Hb Cheverly) | F>C (dec, Hb Arta)
HBB	68	V	P	hydrophobic>hydrophobic	-27	Pro-introduction	TRUE	E11 heme pocket	DECREASE	stronger: clean same-residue missense evidence	V>M (dec, Hb Alesha) | V>E (dec, Hb M-Milwaukee-I)
HBB	71	A	V	hydrophobic>hydrophobic	51	d_vol=+51A3	TRUE		DECREASE	stronger: clean same-residue missense evidence	A>D (dec, Hb Seattle) | A>G (dec, Hb Hershey)
HBB	77	A	V	hydrophobic>hydrophobic	51	d_vol=+51A3	TRUE		DECREASE	stronger: clean same-residue missense evidence	A>P (dec, Hb Calais)
HBA	29	A	V	hydrophobic>hydrophobic	51	d_vol=+51A3	TRUE		INCREASE	stronger: clean same-residue missense evidence	A>T (inc, Hb Bramall Lane)
HBA	45	P	I	hydrophobic>hydrophobic	50	d_vol=+50A3	TRUE		INCREASE	stronger: clean same-residue missense evidence	P>R (inc, Hb Kawachi) | P>L (inc, Hb Milledgeville)
HBA	46	H	N	pos>polar	-39	aromatic>non-aromatic; His-loss	TRUE		INCREASE	stronger: clean same-residue missense evidence	H>D (inc, Hb Poitiers) | H>R (inc, Hb Fort de France)
HBA	46	H	S	pos>polar	-64	aromatic>non-aromatic; His-loss; d_vol=-64A3	TRUE		INCREASE	stronger: clean same-residue missense evidence	H>D (inc, Hb Poitiers) | H>R (inc, Hb Fort de France)
HBA	46	H	Q	pos>polar	-9	aromatic>non-aromatic; His-loss	TRUE		INCREASE	stronger: clean same-residue missense evidence	H>D (inc, Hb Poitiers) | H>R (inc, Hb Fort de France)
HBA	64	A	P	hydrophobic>hydrophobic	24	Pro-introduction	TRUE		INCREASE	stronger: clean same-residue missense evidence	A>D (inc, Hb Pontoise)
HBA	89	A	Q	hydrophobic>polar	55	d_vol=+55A3	TRUE		INCREASE	stronger: clean same-residue missense evidence	A>S (inc, Hb Loire) | A>V (inc, Hb Columbia Missouri) | A>G (inc, Hb Valparaiso) | A>T (inc, Hb Voorhees)
HBA	93	R	E	pos>neg	-34	charge-reversal	TRUE		INCREASE	stronger: clean same-residue missense evidence	R>W (inc, Hb Cemenelum) | R>Q (inc, Hb J-Cape Town) | R>L (inc, Hb Chesapeake)
HBA	113	H	C	pos>polar	-44	aromatic>non-aromatic; His-loss; d_vol=-44A3	TRUE		INCREASE	stronger: clean same-residue missense evidence	H>D (inc, Hb Hopkins-II)
HBA	113	H	R	pos>pos	21	aromatic>non-aromatic; His-loss	TRUE		INCREASE	stronger: clean same-residue missense evidence	H>D (inc, Hb Hopkins-II)
HBA	113	H	P	pos>hydrophobic	-40	Pro-introduction; aromatic>non-aromatic; His-loss; d_vol=-40A3	TRUE		INCREASE	stronger: clean same-residue missense evidence	H>D (inc, Hb Hopkins-II)
HBB	21	V	Y	hydrophobic>polar	54	d_vol=+54A3	TRUE		INCREASE	stronger: clean same-residue missense evidence	V>M (inc, Hb Olympia) | V>G (inc, Hb Uxbridge) | V>E (inc, Hb Trollh√§ttan) | V>A (inc, Hb Howden)
HBB	21	V	S	hydrophobic>polar	-51	d_vol=-51A3	TRUE		INCREASE	stronger: clean same-residue missense evidence	V>M (inc, Hb Olympia) | V>G (inc, Hb Uxbridge) | V>E (inc, Hb Trollh√§ttan) | V>A (inc, Hb Howden)
HBB	29	L	S	hydrophobic>polar	-74	d_vol=-74A3	TRUE		INCREASE	stronger: clean same-residue missense evidence	L>P (inc, Hb Genova) | L>Q (inc, Hb Saint Louis)
HBB	34	V	S	hydrophobic>polar	-51	d_vol=-51A3	TRUE		INCREASE	stronger: clean same-residue missense evidence	V>L (inc, Hb Venissieux)
HBB	34	V	G	hydrophobic>hydrophobic	-80	Gly-introduction; d_vol=-80A3	TRUE		INCREASE	stronger: clean same-residue missense evidence	V>L (inc, Hb Venissieux)
HBB	37	P	M	hydrophobic>hydrophobic	50	d_vol=+50A3	TRUE		INCREASE	stronger: clean same-residue missense evidence	P>T (inc, Hb Link√∂ping) | P>A (inc, Hb Brie Comte Robert) | P>S (inc, Hb North Chicago) | P>R (inc, Hb Sunnybrook) | P>H (inc, Hb Vila Real)
HBB	37	P	Y	hydrophobic>polar	81	d_vol=+81A3	TRUE		INCREASE	stronger: clean same-residue missense evidence	P>T (inc, Hb Link√∂ping) | P>A (inc, Hb Brie Comte Robert) | P>S (inc, Hb North Chicago) | P>R (inc, Hb Sunnybrook) | P>H (inc, Hb Vila Real)
HBB	52	P	I	hydrophobic>hydrophobic	50	d_vol=+50A3	TRUE		INCREASE	stronger: clean same-residue missense evidence	P>R (inc, Hb Willamette)
HBB	72	F	M	hydrophobic>hydrophobic	-27	aromatic>non-aromatic	TRUE		INCREASE	stronger: clean same-residue missense evidence	F>Y (inc, Hb Saint-Clair)
HBB	72	F	D	hydrophobic>neg	-76	aromatic>non-aromatic; d_vol=-76A3	TRUE		INCREASE	stronger: clean same-residue missense evidence	F>Y (inc, Hb Saint-Clair)
HBB	73	S	G	polar>hydrophobic	-29	Gly-introduction	TRUE		INCREASE	stronger: clean same-residue missense evidence	S>R (inc, Hb Headington)
HBB	86	F	E	hydrophobic>neg	-50	aromatic>non-aromatic; d_vol=-50A3	TRUE	F1 heme contact	INCREASE	stronger: clean same-residue missense evidence	F>S (inc, Hb Buenos Aires) | F>C (inc, Hb Grantham) | F>L (inc, Hb Kennisis)
HBB	93	H	N	pos>polar	-39	aromatic>non-aromatic; His-loss	TRUE	F8 proximal His	INCREASE	stronger: clean same-residue missense evidence	H>R (inc, Hb Mozhaisk) | H>Q (inc, Hb Saint Etienne)
HBB	110	V	A	hydrophobic>hydrophobic	-51	d_vol=-51A3	TRUE	G11	INCREASE	stronger: clean same-residue missense evidence	V>L (inc, Hb Johnstown) | V>M (inc, Hb San Diego)
HBB	116	A	G	hydrophobic>hydrophobic	-29	Gly-introduction	TRUE		INCREASE	stronger: clean same-residue missense evidence	A>V (inc, Hb Roma)
HBB	117	H	N	pos>polar	-39	aromatic>non-aromatic; His-loss	TRUE		INCREASE	stronger: clean same-residue missense evidence	H>L (inc, Hb Vexin) | H>Q (inc, Hb Hafnia)
HBA	65	D	S	neg>polar	-25	conservative/non-conservative only	FALSE		DECREASE	stronger: clean same-residue missense evidence	D>N (dec, Hb G-Waimanalo)
HBA	65	D	A	neg>hydrophobic	-25	conservative/non-conservative only	FALSE		DECREASE	stronger: clean same-residue missense evidence	D>N (dec, Hb G-Waimanalo)
HBB	6	P	T	hydrophobic>polar	3	conservative/non-conservative only	FALSE		DECREASE	stronger: clean same-residue missense evidence	P>R (dec, Hb Warwickshire)
HBB	22	D	N	neg>polar	0	conservative/non-conservative only	FALSE		DECREASE	stronger: clean same-residue missense evidence	D>G (dec, Hb Connecticut)
HBB	26	G	S	hydrophobic>polar	29	conservative/non-conservative only	FALSE		DECREASE	moderate: clean missense exists but also weak/compound evidence	G>D (dec, Hb J-Auckland)
HBB	77	A	D	hydrophobic>neg	25	conservative/non-conservative only	FALSE		DECREASE	stronger: clean same-residue missense evidence	A>P (dec, Hb Calais)
HBB	112	V	N	hydrophobic>polar	-26	conservative/non-conservative only	FALSE		DECREASE	stronger: clean same-residue missense evidence	V>F (dec, Hb Peterborough) | V>A (dec, Hb Stanmore)
HBA	45	P	A	hydrophobic>hydrophobic	-24	conservative/non-conservative only	FALSE		INCREASE	stronger: clean same-residue missense evidence	P>R (inc, Hb Kawachi) | P>L (inc, Hb Milledgeville)
HBA	64	A	N	hydrophobic>polar	25	conservative/non-conservative only	FALSE		INCREASE	stronger: clean same-residue missense evidence	A>D (inc, Hb Pontoise)
HBA	75	D	S	neg>polar	-25	conservative/non-conservative only	FALSE		INCREASE	stronger: clean same-residue missense evidence	D>G (inc, Hb Chapel Hill)
HBA	78	P	A	hydrophobic>hydrophobic	-24	conservative/non-conservative only	FALSE		INCREASE	stronger: clean same-residue missense evidence	P>H (inc, Hb Toulon)
HBA	89	A	N	hydrophobic>polar	25	conservative/non-conservative only	FALSE		INCREASE	stronger: clean same-residue missense evidence	A>S (inc, Hb Loire) | A>V (inc, Hb Columbia Missouri) | A>G (inc, Hb Valparaiso) | A>T (inc, Hb Voorhees)
HBA	134	S	N	polar>polar	25	conservative/non-conservative only	FALSE		INCREASE	stronger: clean same-residue missense evidence	S>R (inc, Hb Val de Marne)
HBB	30	G	S	hydrophobic>polar	29	conservative/non-conservative only	FALSE		INCREASE	stronger: clean same-residue missense evidence	G>D (inc, Hb Lufkin)
HBB	48	D	N	neg>polar	0	conservative/non-conservative only	FALSE		INCREASE	stronger: clean same-residue missense evidence	D>V (inc, Hb Muravera)
HBB	52	P	S	hydrophobic>polar	-24	conservative/non-conservative only	FALSE		INCREASE	stronger: clean same-residue missense evidence	P>R (inc, Hb Willamette)
HBB	52	P	A	hydrophobic>hydrophobic	-24	conservative/non-conservative only	FALSE		INCREASE	stronger: clean same-residue missense evidence	P>R (inc, Hb Willamette)
HBB	55	V	I	hydrophobic>hydrophobic	23	conservative/non-conservative only	FALSE		INCREASE	stronger: clean same-residue missense evidence	V>D (inc, Hb Jacksonville)
HBB	75	G	S	hydrophobic>polar	29	conservative/non-conservative only	FALSE		INCREASE	stronger: clean same-residue missense evidence	G>D (inc, Hb Shepherds Bush)
HBB	98	H	W	pos>hydrophobic	75	His-loss; d_vol=+75A3	TRUE		INCREASE	moderate: clean missense exists but also weak/compound evidence	H>Y (inc, Hb Moriguchi) | H>L (inc, Hb Wood) | H>P (inc, Hb Nagoya) | H>Q (inc, Hb Malm√∂)
HBB	98	H	N	pos>polar	-39	aromatic>non-aromatic; His-loss	TRUE		INCREASE	moderate: clean missense exists but also weak/compound evidence	H>Y (inc, Hb Moriguchi) | H>L (inc, Hb Wood) | H>P (inc, Hb Nagoya) | H>Q (inc, Hb Malm√∂)
HBB	99	V	E	hydrophobic>neg	0	conservative/non-conservative only	FALSE	FG5	INCREASE	stronger: clean same-residue missense evidence	V>M (inc, Hb K√∂ln) | V>G (inc, Hb Nottingham) | V>A (inc, Hb Djelfa)
HBB	116	A	S	hydrophobic>polar	0	conservative/non-conservative only	FALSE		INCREASE	stronger: clean same-residue missense evidence	A>V (inc, Hb Roma)
HBB	123	F	W	hydrophobic>hydrophobic	38	conservative/non-conservative only	FALSE		INCREASE	stronger: clean same-residue missense evidence	F>S (inc, Hb Caruaru)
HBB	125	P	A	hydrophobic>hydrophobic	-24	conservative/non-conservative only	FALSE		INCREASE	stronger: clean same-residue missense evidence	P>Q (inc, Hb Ty Gard) | P>L (inc, Hb Tende)
HBB	12	V	I	hydrophobic>hydrophobic	23	conservative/non-conservative only	FALSE		MIXED	ambiguous: mixed clinical O2 directions	V>F (dec, Hb Washtenaw) | V>D (inc, Hb Windsor)
HBB	28	A	T	hydrophobic>polar	27	conservative/non-conservative only	FALSE		MIXED	ambiguous: mixed clinical O2 directions	A>S (dec, Hb Knossos) | A>V (inc, Hb Grange-Blanche)
HBB	38	W	A	hydrophobic>hydrophobic	-139	aromatic>non-aromatic; d_vol=-139A3	TRUE		MIXED	ambiguous: mixed clinical O2 directions	W>R (dec, Hb Rothschild) | W>G (dec, Hb Howick) | W>S (inc, Hb Hirose) | W>L (inc, Hb Alessandria)
HBB	38	W	N	hydrophobic>polar	-114	aromatic>non-aromatic; d_vol=-114A3	TRUE		MIXED	ambiguous: mixed clinical O2 directions	W>R (dec, Hb Rothschild) | W>G (dec, Hb Howick) | W>S (inc, Hb Hirose) | W>L (inc, Hb Alessandria)
HBB	69	L	S	hydrophobic>polar	-74	d_vol=-74A3	TRUE		MIXED	ambiguous: mixed clinical O2 directions	L>F (dec, Hb Loves Park) | L>H (inc, Hb Brisbane)
HBB	80	D	N	neg>polar	0	conservative/non-conservative only	FALSE		MIXED	ambiguous: mixed clinical O2 directions	D>E (dec, Hb Kalundborg) | D>H (inc, Hb Tigraye)
HBB	80	D	A	neg>hydrophobic	-25	conservative/non-conservative only	FALSE		MIXED	ambiguous: mixed clinical O2 directions	D>E (dec, Hb Kalundborg) | D>H (inc, Hb Tigraye)
HBB	91	E	A	neg>hydrophobic	-51	d_vol=-51A3	TRUE		MIXED	ambiguous: mixed clinical O2 directions	E>K (dec, Hb Agenogi) | E>G (dec, Hb Roseau-Pointe a Pitre) | E>D (inc, Hb Pierre-B√©nite)
HBB	94	C	Y	polar>polar	85	d_vol=+85A3	TRUE		MIXED	ambiguous: mixed clinical O2 directions	C>W (dec, Hb Santa Giusta Sardegna) | C>R (inc, Hb Okazaki)
HBB	94	C	G	polar>hydrophobic	-49	Gly-introduction; d_vol=-49A3	TRUE		MIXED	ambiguous: mixed clinical O2 directions	C>W (dec, Hb Santa Giusta Sardegna) | C>R (inc, Hb Okazaki)
HBB	94	C	Q	polar>polar	35	conservative/non-conservative only	FALSE		MIXED	ambiguous: mixed clinical O2 directions	C>W (dec, Hb Santa Giusta Sardegna) | C>R (inc, Hb Okazaki)

### Sheet: legend
gene_family	hemoglobin gene family
mistranslated_position_protein	position of mistranslated residue in the protein
origin	reference amino acid
destination	substituted amino acid
class_change	change in physicochemical class upon the amino acid substitution
volume_change_A3	change in side chain volume (angstrom cubed) upon the amino acid substitution
severity_flags	specific severity-increasing factors
severe_structural_change	whether amino acid may cause severe structural perturbation
key_residue_role	functional role of the substituted residue, if available
predicted_O2_direction	inferenced effect on oxygen affinity
evidence_tier	whether similar physicochemical perturbations were observed in IthaNET
clinical_site_SAAV_annotation	other clinically relevant variants in this position
