## Supplementary material for "Encoded and non-genetic alternative protein variants expand human functional proteome": all supplementary tables: Supplementary_Table18.xlsx

### Sheet: synthetic peptides
ref_peptide	alt_peptide	sequencing coverage	abundance ratio	SpectralSim	ensembl	origin	substituted position	destination	Delta Mass	mutDistAA	tissue	uniprot	name	protein length	description
NLEPEWAAAASEVK	NLEPEDAAAASEVK	78	0.880605	0.9559	ENSP00000272227	W	199	D	0.0057	3	salivary	Q15084	PDIA6_HUMAN	440	Protein disulfide-isomerase A6 (EC 5.3.4.1) (Endoplasmic reticulum protein 5) (ER protein 5) (ERp5) (Protein disulfide isomerase P5) (Thioredoxin domain-containing protein 7)
NILVGENTLCK	NILVGENVLCK	90	0.164626	0.9255	ENSP00000442460	T	323	V	0.0002	2	duodenum	Q13882	PTK6_HUMAN	451	Protein-tyrosine kinase 6 (EC 2.7.10.2) (Breast tumor kinase) (Tyrosine-protein kinase BRK)
KGLIAAICAGPTALLAHEIGFGSK	KGLIAAICAGPCALLAHEIGFGSK	132	2.23824	0.8873	ENSP00000340278	T	109	C	0.0153	2	tonsil	Q99497	PARK7_HUMAN	189	Parkinson disease protein 7 (Maillard deglycase) (Oncogene DJ1) (Parkinsonism-associated deglycase) (Protein DJ-1) (DJ-1) (Protein/nucleic acid deglycase DJ-1) (EC 3.1.2.-, EC 3.5.1.-, EC 3.5.1.124)
KPLIIFTPK	KPLIIMTPK	58	0.225506	0.9188	ENSP00000222673	F	856	M	0.0029	2	fat	Q02218	ODO1_HUMAN	1023	2-oxoglutarate dehydrogenase complex component E1 (E1o) (HsOGDH) (OGDC-E1) (OGDH-E1) (EC 1.2.4.2) (2-oxoglutarate dehydrogenase, mitochondrial) (Alpha-ketoglutarate dehydrogenase) (Alpha-KGDH-E1) (Thiamine diphosphate (ThDP)-dependent 2-oxoglutarate dehydrogenase)
KPGINVASDWSIHLR	KPGINVASDDSIHLR	109	0.713774	0.8931	ENSP00000349053	W	938	D	0.0008	3	tonsil	Q14697	GANAB_HUMAN	944	Neutral alpha-glucosidase AB (EC 3.2.1.207) (Alpha-glucosidase 2) (Glucosidase II subunit alpha)
LNIGGGGLGYR	LNIGGGGAGYR	72	0.229013	0.8578	ENSP00000374574	L	657	A	-0.0014	2	tonsil	Q86XP3	DDX42_HUMAN	938	ATP-dependent RNA helicase DDX42 (EC 3.6.4.13) (DEAD box protein 42) (RNA helicase-like protein) (RHELP) (RNA helicase-related protein) (RNAHP) (SF3b DEAD box protein) (Splicing factor 3B-associated 125 kDa protein) (SF3b125)
ESLEALLQR	ESLEAALQR	52	0.21505	0.861	ENSP00000266079	L	595	A	0.0038	2	salivary	O94906	PRP6_HUMAN	941	Pre-mRNA-processing factor 6 (Androgen receptor N-terminal domain-transactivating protein 1) (ANT-1) (PRP6 homolog) (U5 snRNP-associated 102 kDa protein) (U5-102 kDa protein)
ordered from GenScript in lyophilzed format, >=98% purity
ref_peptide	reference peptide sequence
alt_peptide	substituted peptide sequence
sequencing coverage	RNAseq read coverage of this position
abundance ratio	log10 ratio of MS1 intensities of the substituted/reference peptide
SpectralSim	spectral similarity to the predicted MS2 spectrum as reported by MSBooster
ensembl	ensembl ID
origin	reference amino acid
substituted position	position of mistranslated residue in the protein
destination	substituted amino acid
Delta Mass	difference between detected and expected mass of the substituted peptide
mutDistAA	number of bases to mutate to achieve substitutions
tissue	human tissue where substitution was detected
uniprot	uniprot ID of the parent protein
name	protein name from the UniProt database
protein length	length of the protein
description	detailed name of the protein
